# A secreted endoribonuclease ENDU-2 from the soma protects germline immortality in *C. elegans*

**DOI:** 10.1101/2020.12.04.408260

**Authors:** Wenjing Qi, Erika D v. Gromoff, Fan Xu, Qian Zhao, Wei Yang, Dietmar Pfeifer, Wolfgang Maier, Lijiang Long, Ralf Baumeister

## Abstract

Multicellular organisms coordinate tissue specific response to environmental information via both cell-autonomous and non-autonomous mechanisms. In addition to secreted ligands, secreted small RNAs have recently been reported to regulate gene expression across tissue boundaries. Here we show that the conserved poly-U specific endoribonuclease ENDU-2 is secreted from the soma and taken-up by the germline to ensure germline immortality at elevated temperature in *C. elegans*. ENDU-2 binds to mature mRNAs and negatively regulates mRNA abundance both in the soma and the germline. While ENDU-2 promotes RNA decay in the soma directly via its endoribonuclease activity, ENDU-2 prevents misexpression of soma-specific genes in the germline and preserves germline immortality independent of its RNA-cleavage activity. In summary, our results suggest that the secreted RNase ENDU-2 transmits environmental information across tissue boundaries and contributes to maintenance of stem cell immortality probably via retaining a stem cell specific program of gene expression.
