## Supplementary material for "A secreted endoribonuclease ENDU-2 from the soma protects germline immortality in *C. elegans*": Table S2

### Sheet: upregulated by ENDU-2
Gene Symbol	Ratio(endu-2_tm4977 vs. endu-2_GFP)
endu-2	-218.598
T18D3.14	-49.3533
T18D3.10	-47.8846
kqt-2	-28.1609
C50F7.5	-8.56357
T18D3.13	-8.3341
cav-1	-7.31706
Y47H10A.5	-6.97578
F19H6.4	-5.00798
dod-21	-4.86524
F29G9.1	-4.60174
ZK177.1	-4.59041
cht-1	-4.00348
B0284.6	-3.94955
Y9D1A.1	-3.91542
Y68A4A.13	-3.84069
Y46H3C.5	-3.78969
F35F10.13	-3.75019
F08F3.6	-3.71771
M151.7	-3.6874
fem-3	-3.61434
clec-266	-3.54214
skr-10	-3.39099
C01G6.3	-3.26372
Y37H2A.14	-3.26307
tbx-9	-3.20677
F55G11.4	-3.17754
F19B10.5	-3.16842
C50E3.13	-3.14306
Y51H7C.15	-3.14221
T22F3.11	-3.12792
C35E7.5	-3.10785
F46C3.7	-3.07488
trcs-1	-3.00245
W09B7.1	-2.99684
T28A8.3	-2.99335
F53F8.3	-2.98928
inx-2	-2.93
F46C5.1	-2.9078
ZC155.8	-2.90387
asfl-1	-2.86851
cyb-2.1	-2.85312
szy-4	-2.79178
Y75D11A.3	-2.7906
B0304.4	-2.78152
vet-6	-2.7677
pot-2	-2.75869
clec-60	-2.75743
cdc-25.2	-2.74568
F02H6.3	-2.73918
cin-4	-2.73728
srp-7	-2.73509
C27C12.3	-2.71992
cyb-2.2	-2.71612
Y54G9A.5	-2.68992
ZK829.9	-2.68302
ets-7	-2.67349
H11L12.1	-2.6717
meg-4	-2.67094
DY3.8	-2.66968
F31F6.2	-2.64866
Y39G10AL.1	-2.62375
W06D11.3	-2.6182
flh-3	-2.61166
C29A12.1	-2.60607
Y34F4.5	-2.5899
C49F5.6	-2.58645
meg-3	-2.58529
Y62E10A.14	-2.58485
Y51F10.2	-2.58264
Y46H3C.7	-2.56989
fbxc-50	-2.55397
tts-1	-2.54922
C50E3.11	-2.54491
sea-1	-2.54207
F54D5.5	-2.53736
R144.15	-2.53035
klp-15	-2.52906
F35E12.5	-2.52839
T10C6.7	-2.52562
ZC308.4	-2.52509
nhr-2	-2.52442
H31G24.3	-2.51595
F32D1.7	-2.50964
C30F12.4	-2.50111
C45H4.14	-2.49667
K02F6.7	-2.49645
F13B12.1	-2.49237
rgs-8.2	-2.48803
dpy-17	-2.47608
ztf-11	-2.47554
B0348.2	-2.47108
mes-1	-2.45487
nspd-10	-2.43667
pif-1	-2.43194
C06E1.1	-2.43191
zim-1	-2.43111
T04D3.5	-2.42729
try-1	-2.42607
T21C9.13	-2.41711
T10B11.8	-2.41549
C50E3.12	-2.40854
F02E8.4	-2.40087
psf-1	-2.38528
R04D3.3	-2.38207
neg-1	-2.36899
mut-15	-2.36821
sld-2	-2.36194
cyp-31A2	-2.3563
B0212.3	-2.35435
F55A11.8	-2.34734
T24C4.2	-2.3449
sdz-28	-2.34245
E02H4.6	-2.33177
C28A5.2	-2.33068
mom-2	-2.3301
sepa-1	-2.32695
orc-1	-2.32152
cpar-1	-2.31509
cdc-25.3	-2.30842
ZK973.1	-2.30586
nos-1	-2.305
chs-1	-2.30463
T24D1.3	-2.30446
F22E5.17	-2.30221
T08D2.7	-2.29994
F14H3.5	-2.29937
B0336.5	-2.2961
cpr-3	-2.29233
rpr-1	-2.29167
Y17G9B.9	-2.29114
C04B4.2	-2.29046
set-5	-2.28853
dgtr-1	-2.2885
dsh-2	-2.28749
tofu-4	-2.27579
F12E12.1	-2.27566
F43G6.7	-2.27347
H37A05.4	-2.26085
lsy-27	-2.25897
R09F10.8	-2.25712
F14H3.3	-2.25291
F14H3.6	-2.24588
dpy-14	-2.24542
pqn-82	-2.24476
F44E7.5	-2.23707
meg-2	-2.23692
cpg-4	-2.23626
B0024.4	-2.23462
unc-71	-2.23435
Y82E9BR.17	-2.23391
tag-349	-2.23317
ztf-25	-2.22205
drd-50	-2.2177
set-22	-2.21577
Y17G9B.2	-2.20676
cdh-4	-2.20298
cku-80	-2.20027
cpg-3	-2.20012
nth-1	-2.19735
ent-5	-2.19651
fbxa-215	-2.19374
hch-1	-2.19345
Y49E10.30	-2.1922
egg-5	-2.19193
lrr-1	-2.19035
B0025.4	-2.18769
gla-3	-2.18748
Y39G8B.9	-2.1789
T09B4.2	-2.1777
Y48G1A.2	-2.17652
T10C6.10	-2.1761
C24H12.5	-2.17318
F42A9.8	-2.16905
rgs-9	-2.16466
mesp-1	-2.16028
rme-2	-2.15886
oac-14	-2.15599
clec-91	-2.15568
msra-1	-2.15453
sdz-25	-2.15296
hal-2	-2.14453
fbxa-170	-2.14179
Y9D1A.2	-2.14014
Y11D7A.7	-2.13942
puf-7	-2.13885
lem-3	-2.13586
fbxc-44	-2.13503
tbx-36	-2.13456
R08D7.5	-2.13407
F58D12.1	-2.13254
F33G12.3	-2.12776
mdf-2	-2.12535
tdc-1	-2.12372
ttr-50	-2.1236
C14B1.2	-2.11684
T12G3.6	-2.11528
F02H6.2	-2.11468
ZC53.1	-2.11445
B0393.3	-2.11015
unc-61	-2.10619
mei-2	-2.1002
C27C12.1	-2.09645
C28A5.1	-2.0959
F19B10.1	-2.09517
let-99	-2.08969
har-2	-2.08901
C14B1.9	-2.08851
B0432.13	-2.08819
C56C10.9	-2.08691
viln-1	-2.08682
egg-2	-2.0835
bath-29	-2.08119
C31H1.8	-2.08079
F23D12.2	-2.07213
ccch-5	-2.06928
D2024.5	-2.06771
F56D2.2	-2.06475
C37C3.9	-2.06403
perm-1	-2.06374
gyg-2	-2.0604
egl-18	-2.05631
Y41C4A.11	-2.05626
pole-1	-2.05404
marc-3	-2.05347
F52C12.1	-2.05278
rgs-11	-2.05241
rmd-1	-2.05157
C44B9.3	-2.0494
ZK1067.3	-2.04492
C48B4.7	-2.04019
evl-18	-2.03913
hmg-20	-2.03424
dut-1	-2.03421
F35C11.5	-2.03402
F28F8.9	-2.03332
R11D1.1	-2.0319
M151.3	-2.02557
kup-1	-2.02341
Y105E8A.8	-2.02265
C08E3.1	-2.01804
Y37E11AM.2	-2.01758
clec-88	-2.01681
Y105C5A.1	-2.01573
meg-1	-2.01413
skr-12	-2.01297
pie-1	-2.01267
W03C9.5	-2.01164
Y54F10AM.11	-2.00936
ZC317.7	-2.00842
H05L14.2	-2.00717
arrd-1	-2.00621
K03H1.7	-2.00599
Y4C6A.3	-2.00546
pch-2	-2.00384
vps-33.1	-2.00341
Y32B12B.4	-2.00098
EEED8.3	-2.00074
T20F7.1	-2.0005

### Sheet: down-regulated by ENDU-2
Gene Symbol	Ratio(endu-2_tm4977 vs. endu-2_GFP)
H25K10.1	12.5241
pho-9	12.0819
clec-169	11.6302
F49C12.7	8.42397
pitr-5	7.58564
dao-3	5.66189
dhs-26	5.47157
F38B6.4	5.17576
F10F2.2	5.07933
pgp-6	4.81595
aman-1	4.6444
B0286.3	4.47319
atic-1	4.35057
acox-2(acox-1.2)	4.28938
clec-6	4.15832
fat-7	3.95624
oac-32	3.92289
cyp-25A1	3.8809
pgp-5	3.73016
clec-67	3.6323
Y48E1B.8	3.62718
T02B5.1	3.56632
Y73F4A.1	3.50789
K01A2.4	3.4895
F44G3.2	3.4849
irg-1	3.4757
fpn-1.2	3.45956
mab-3	3.43464
abhd-3.2	3.32702
asm-3	3.3098
nspb-2	3.2749
acdh-6	3.2614
ugt-26	3.22217
F22A3.15	3.21143
decr-1.1	3.14688
nspb-4	3.11299
B0252.1	3.11075
nspb-1	3.07942
bas-1	3.07384
zip-3	3.05523
F45B8.6	3.05447
PDB1.1	3.05006
K09C4.5	3.04648
col-176	3.0301
Y70C5A.3	3.02999
lips-6	2.9888
Y87G2A.16	2.97308
H20E11.3	2.92855
clec-205	2.91567
T05B11.1	2.89822
pud-4	2.89383
trpp-12	2.87841
F09C8.1	2.83557
clec-15	2.83289
K11H12.4	2.83202
Y47D7A.9	2.8282
F40F9.5	2.77925
clec-47	2.7736
cpt-5	2.75618
mltn-1	2.73671
T05E7.1	2.73041
cth-1	2.72308
M163.12	2.72262
F16H6.10	2.71475
T22B7.7	2.68633
aqp-4	2.6813
pho-1	2.67058
F42A10.7	2.66548
F17B5.1	2.66113
F37H8.3	2.63325
cat-4	2.58657
mltn-9	2.56873
asp-14	2.5442
col-137	2.5304
W10C8.5	2.52063
F55F3.2	2.51934
sdz-24	2.50812
Y38A10A.2	2.49303
T19D12.9	2.48836
haao-1	2.48522
asns-2	2.47434
spp-23	2.45341
ifp-1	2.44977
T10B5.7	2.43766
gst-4	2.42556
ugt-63	2.39395
K03H6.2	2.3876
fbxa-27	2.37794
ppat-1	2.3756
ZC239.6	2.37163
T12B5.15	2.36022
C44B7.11	2.34409
F45E1.4	2.34247
M163.15	2.33959
ZK228.4	2.33926
C14A4.9	2.32767
C09B8.4	2.31696
ndg-4	2.31344
C11H1.9	2.30751
D1054.8	2.30057
hum-8	2.29999
F10D7.3	2.29732
aagr-1	2.29587
C30G12.2	2.29452
acl-7	2.29293
pgp-9	2.29135
plc-2	2.2903
lbp-5	2.29029
amt-1	2.28738
bus-8	2.28378
F38B7.2	2.27878
ifd-1	2.27627
nhr-92	2.27609
Y71H2AM.15	2.27496
wrt-4	2.26773
F53B3.6	2.26629
F08A8.4	2.26136
pyk-2	2.25802
tap-1	2.25754
skpo-2	2.25613
T15B12.1	2.25471
dhs-2	2.25242
nnt-1	2.25152
T16G12.1	2.25028
pgp-1	2.23775
K02E7.6	2.22944
F10A3.4	2.22706
Y43F4A.1	2.22692
odc-1	2.22353
acd-3	2.22235
B0403.3	2.21943
ugt-6	2.21569
ftn-1	2.2152
F25B4.8	2.21504
asm-2	2.20995
tsp-10	2.20816
dod-17	2.20471
pcp-2	2.20337
W06A7.4	2.20271
F58G6.7	2.20054
C39B5.5	2.1872
spp-4	2.18312
C46H11.2	2.17296
F18E3.12	2.17181
flr-1	2.16933
parg-2	2.16763
Y54G2A.10	2.16565
poml-2	2.16501
C23H4.3	2.15968
pgp-3	2.15836
nas-20	2.15751
C35A5.3	2.15363
ZC374.2	2.15272
C18B2.5	2.15196
hgo-1	2.15017
C30H6.5	2.13917
Y73E7A.8	2.13796
pud-3	2.13499
F56A4.13	2.13457
B0035.13	2.13401
T03G6.1	2.13204
F35E12.9	2.1316
ZK1025.2	2.13138
F55C5.13	2.13022
sym-2	2.12881
twk-34	2.12463
ptr-11	2.12268
acox-1.1	2.11643
F17C11.6	2.11056
tag-147(ivns-1)	2.10409
nid-1	2.10401
R09H10.5	2.10252
atgp-1	2.10226
ZK1025.4	2.10039
alh-12	2.09835
mboa-1	2.09645
cht-4	2.0954
F44E2.4	2.09391
C39D10.8	2.0939
srv-1	2.09229
Y102A11A.5	2.09195
T26C5.2	2.09017
M03F4.6	2.08516
C40H1.7	2.08449
ZC123.1	2.08289
ZK1193.3	2.08187
F13B12.3	2.08178
C05E7.1	2.08068
fshr-1	2.07886
W04G3.5	2.0775
Y47G6A.33	2.07637
Y43F8A.5	2.07563
Y119D3B.21	2.07155
F01G10.9	2.06984
F23H12.5	2.06787
Y56A3A.6	2.06632
spds-1	2.06597
F09B12.3	2.06304
F45D11.1	2.06287
pho-13	2.05884
ptr-24	2.05594
clec-178	2.05258
C45B2.1	2.05041
clec-227	2.05038
ugt-65	2.04874
F08F1.3	2.04615
F41D9.2	2.0444
mlt-10	2.04267
hprt-1	2.04038
smp-2	2.04023
nspc-18	2.03999
H06A10.1	2.03762
K11D9.3	2.03663
dpy-8	2.03575
F19H8.2	2.03571
pmp-2	2.03478
C14H10.3	2.03385
pud-1.2	2.03213
F35D2.1	2.03012
clec-160	2.02842
ugt-48	2.02839
C49A9.2	2.02761
F45D11.14	2.02043
C24B5.4	2.01885
ifc-1	2.01875
cuti-1	2.01848
cysl-1	2.01616
F22F4.1	2.01551
cpt-6	2.01433
W03F11.5	2.01142
R10H1.1	2.01124
B0302.5	2.00795
nrfl-1	2.0073
acdh-2	2.00662
F43C1.5	2.0058
F33D4.6	2.00512
C52D10.3	2.0042
