## Supplementary material for "A secreted endoribonuclease ENDU-2 from the soma protects germline immortality in *C. elegans*": Table S4

### Sheet: endu-2
probe sequence 5' to 3'
ggcttgctatatacaagtgc
tttacagcggcgagatcaac
cgcaaggttggtgaggaatg
agtaaccaatgagtccgttc
ttctttgatgccatgttctg
cagttgtgaaaagggggtct
gcttcccaaaacagatttgt
ttggcaattgtgatgtacgc
ggtatcactgtcgtagttga
aaatctttgactgcgctagc
atccgaggcaatgaagttgt
tgaaggaacgtccatgcttg
gctagtagatactccttgag
ggtttctagcatacggaagg
agacagacttgaatccgcag
aaacggttcacgacagtacc
gtagaatccaacccagttag
aattttccggcattctcttg
ttggtgaaccatccatgata
gtcaatggcaatgccgttaa
tccaaatcttcatcacttcc
ggtatttgtaagggcagcaa
atttcctctccttgaatgag
cactcaatgttggagcttga
ctgctggatccgaaggaaat
aagtttgaagggcagcatca
agatggtctatcctgatcat
tctccccaattcatagtaac
gactcatcgacagtggtgaa
aaggtctgcatactgtttct
ggtcttgagtgtatgttgtg
tttgcaaacgtcagcagtga
accttggaggtattgttttc
gggttgcagtgaaagtgttg
gataagcaaatgccgatgca
caagttgctagtctctttgt
tacgttccgaaccacaaagg
gaactaccaagtggaccttt
tcttgatctcaccggagaat
ttgctctgtgtagtatctga
gttccgattaagttctcatc
tccattccatttgtattgga
aaaaatccaccctttggctt
gaatgctggtgaagttccag
catgggcaagtgcacaaaca
ctttaaagtggcagtttcct
caagcaagttccagaaccat
aattatcctggataggcagt

### Sheet: fat-7
probe sequence 5' to 3'
ggtattgagagtccaaacca
tgcaggacttcatttggatc
gaatttttttgctctcctct
ccacactatttccattttgt
gtgcagagcagcaaagagag
ctcgtaaagtccaatggctg
tgccatttagcatggaagac
agcaaatgagaagacggccg
tgtgataccgaatcctgaga
atgagaccagagacgatggg
agattctcattggtgtggtt
agcaatgttgttcaagagca
ccattcaatgatgtcgtttt
gatggcaacgatgatcacga
gcatctgtatcagtccactt
acgggtggtgttatgtggat
cccatgtgagtgaagaagaa
atgcttacgcacaagaagcc
ctccatgctccttaacttgt
agatcagataggtcgagttt
atacaagaactggatcgcta
tgaccagtgggaaatagtgc
cggggataattgttggaaga
caatgaatgctgtctccttc
ggaatgttccagctacgtaa
gtggcgtgaagtgtgaaaca
agtgagcagcgctgttgatg
tcgtatggcttccaaccaaa
ttctcaacggcggaaacaga
ggctacaactgtggtaaaga
aattgtgacctccttcacca
tcttgtgggaatgtgtggtg
tgaatattcagatgctctgt
agaacacgggtccaattgta
accaagaacagctgcagtat
ggcaattgtttttctatcgt
caacctgccggctgataaac
ttcttgattcttcacttccg

### Sheet: trcs-1
probe sequence 5' to 3'
tccttttttgctttgagcat
aatgcccttggtgtagtttg
atattgtgatgaggacgggg
gcgtatccagtgataagtag
ttcgggaagtggcttataca
ctctgtcccatttactaata
tggctcgactacatgcataa
tagtagtaggcgactcgtag
ctttgtgaacatccgactcg
atttaaagcaccacgagtcc
agtcccagagttttggaaag
tacttgtccatgtgtgttga
gttccatttgtgccatttaa
ttttgttgtttgtcggacga
aagaacagctccatcggtag
tttccaagagcaaaaccacc
tcttgacgagcgagtcatac
gttttcatctcatatgccat
ctggtgataggcgatattca
attcctccaggaaagacagt
caatagcggcttcacaatcg
gcacggctccaaaatcgaag
ttttgacgtattcactccga
ggcagaatctcccattataa
cgttgagcaatgactgtagc
gaaacgagtttcgagcagca
aagtgggtagatgagcactt
aaactgtttgcatgtcagcc
ggaggcgagagtggaagtaa
ggatcgactaaagcatagcc
ttcatccatgtcaattccag
cactgggtacaagatatgct
taagtgatttgcaacgtggc
acgacataatctcactggct
ttcatttcgatcacgctttt
gctgtgatttttgtagttgt
taacttcccatctttccgta
aaatcttgggcttcatagct
attcgtgagaaacggttcca
aatcttttctcatcagcgga
ttcgcaagtgatcaccattg
ccctcgtcacgaagaatatc
cagtcgctctccatatataa
tttcgtagtggatggtagtg
ttgagcattgcatggaatcc
ttcgtcgagttcactgtgaa
cgtccattgttcaatgtcat
taagcgttgttgatggcgtt
