## Supplementary material for "A secreted endoribonuclease ENDU-2 from the soma protects germline immortality in *C. elegans*": Table S5

### Sheet: Sheet1
BR number	genotype	injected plasmids	Mrt
7089	byEx1315[endu-2P::EGFP;rol-6(su1006)]	20 ng/µl pBY3798 (endu-2P::EGFP) +20 ng/µl pRF4 rol-6(su1006)	Not determined
7295	endu-2(tm4977)X;byEx1375[endu-2P::endu-2::EGFP; myo-2P::mCherry]	100 ng/µl pBY3800 (endu-2P::endu-2::EGFP) + 10 ng/µl myo-2P::mCherry	No
7680	endu-2(tm4977)X;byEx1492[endu-2P:.endu-2(454Q)::EGFP::3xFLAG;myo-2P::mCherry]	100 ng/µl pBY3897 (endu-2P::endu-2(454Q)::GFP::3xFlag) + 10 ng/µl myo-2P::mCherry	No
7683	endu-2(tm4977)X;byEx1495[endu-2P::endu-2(460Q)::EGFP::3xFLAG;myo-2P::mCherry]	100 ng/µl pBY3898 (endu-2P::endu-2(460Q)::GFP::3xFlag) + 10 ng/µl myo-2P::mCherry	Yes
7332	endu-2(tm4977)X;byEx1379[fos-1P::endu-2::EGFP;myo-2P::mCherry]	50 ng/µl PBY3833 (fos-1P::endu-2::EGFP) + 10 ng/µl myo-2P::mCherry	Yes
7827	endu-2(tm4977)X;byEx1551[vha-6P::endu-2::GFP::3xFLAG;myo-2P::mCherry]	50 ng/µl pBY3937 (vha-6P::endu-2::EGFP::3xFlag) + 10 ng/µl myo-2P::mCherry	No
8551	endu-2(tm4977)X;byEx1795[unc-119P::endu-2::EGFP::3xFlag;rol-6(su1006)]	50 ng/µl pBY4127 (unc-119P::endu-2::EGFP::3xFlag) + 50 ng/µl pRF4 rol-6(su1006)	No
8662	endu-2(tm4977)X;byEx1816[myo-3P::endu-2:.EGFP::3xFlag;myo-2P::mCherry]	50 ng/µl pBY4135 (myo-3P::endu-2::EGFP::3xFlag) +10 ng/µl myo-2P::mCherry	yes
8635	byEx1805[endu-2P::3xFlag::endu-2::EGFP::endu-23'UTR;rol-6(su1006)]	30 ng/µl pBY4138 (endu-2P::3xFlag::endu-2::EGFP::3'UTR) + 40 ng/µl pRF4 rol-6(su1006)	Not determined
8657	endu-2(tm4977)X;byEx1814[endu-2P::endu-2::EGFP::endu-23'UTR;rol-6(su1006)]	50 ng/µl pBY4137 (endu-2P::endu-2::EGFP::3'UTR) + 40 ng/µl pRF4 rol-6(su1006)	No
7512	endu-2(tm4977)X;byEx1449[endu-2P::Δssendu-2::EGFP;rol-6(su1006);myo-2P::mCherry]	100 ng/µl pBY3843 (endu-2P::Δssendu-2::EGFP) + 10 ng/µl myo-2P::mCherry	Yes
8747	endu-2(tm4977) X;byEx1847[endu-2P::Δssendu-2::EGFP::endu-23'UTR;myo-2P::mCherry]	40 ng/µl pBY4172 (endu-2P::Δssendu-2::EGFP::endu-23'UTR) + 10 ng/µl myo-2P::mCherry	Yes
5402	byEx749[unc-119P::GFP]	20 ng/µl pBY2941 (unc-119P::EGFP) + 40 ng/µl pRF4 rol-6(su1006)	Not determined
8672	byEx1821[unc-119P::SSendu-2::EGFP;rol-6(su1006)]	40 ng/µl pBY4148 (unc-119P::SSendu-2::EGFP) + 40 ng/µl pRF4 rol-6(su1006)	Not determined
8754	endu-2(tm4977);nIs590[fat-7p::fat-7::GFP+lin-15(+)];byEx1853[endu-2P::endu-2(E454Q);myo-2P::mCherry]	40 ng/ul pBY 4066 (endu-2p::endu-2(E454Q)) + 10 ng/ul myo-2p::mCherry	Not determined
8775	endu-2(tm4977)X;nIs590[fat-7p::fat-7::GFP+lin-15(+)];byEx1860[endu‑2P::endu‑2;myo-2P::mCherry]	40 ng/ul pBY 4188 (endu-2p::endu-2) + 10 ng/ul myo-2p::mCherry	Not determined
8821	endu-2(tm4977)X;byEx1875[endu-2P::SSsel-1::Δssendu-2::EGFP:; myo-2P::mCherry]	40 ng/ul pBY 4194 (endu-2P::SSsel-1::ΔSSendu-2::EGFP) + 10 ng/ul myo-2p::mCherry	No
